# Characterization and Expression Analysis of *Nitrate Reductase 6-1ABD* Gene in Hexaploid Bread Wheat Under Different Nitrogen Regime

**DOI:** 10.1101/2023.07.10.548320

**Authors:** Gayatri, Megavath Ravi, Harsh Chauhan, Ekta Mulani, Sachin Phogat, Karnam Venkatesh, Pranab Kumar Mandal

## Abstract

Nitrate reductase (NR) is the key rate-limiting enzyme of the nitrogen (N) assimilation process in plants, which has not been characterized in bread wheat under nitrogen stress, especially with respect to their homeologues. Total 9 *NR*s were identified and classified into 3 groups, which showed a close relationship with different wheat ancestors. The occurrence of N-responsive *cis*-acting regulatory elements like MYB, MYC, G-Box and GATA-motif confirmed their N-responsiveness. Expression of all the three groups of *NR* under N-stress revealed *NR 6-1ABD* group to be the most N-responsive, which was characterized further in detail. The study was carried out in two genotypes contrasting for their N-responsiveness (HD 2967: Highly responsive to applied N, and Choti Lerma: Less responsive to applied N) selected on the basis of field evaluation. Homeologous differences within a genotype were found much more than the genotypic differences of a specific homeologue coding sequence. Among the three homeologues, though *NR 6-1D* homeologue was found most responsive to N-stress, the contribution was maximum for this homeologue followed by *NR 6-1A* and least by *NR 6-1B.* We found that the expression of homeologues was linked to the presence of N-responsive *cis-* elements. All the homeologues of *NR 6-1* in Choti Lerma were found less responsive to N-stress, in comparison to HD 2967, which might also be linked to N-use efficiency. Homeologous expression of *NR 6-1ABD* revealed negligible contribution of *B*-homeologue to N-stress. Homeologous differences of *NR 6-1ABD* was found much more than the genotypic differences. Hence, our study on wheat *NR* will be helpful in manipulating the specific homeologue of the *NR* gene in the future.
