## Supplementary material for "Characterization and Expression Analysis of *Nitrate Reductase 6-1ABD* Gene in Hexaploid Bread Wheat Under Different Nitrogen Regime": Suppl.zip: File S2.xlsx

### Sheet: Sheet1
	Characterization and Expression Analysis of Nitrate Reductase 6-1ABD Gene in Hexaploid Bread Wheat Under Different Nitrogen Regime
	Gayatri1, Megavath Ravi1, Ekta Mulani1, Sachin Phogat1, Karnam Venakatesh2 and Pranab Kumar Mandal1*
	1ICAR-National Institute for Plant Biotechnology, Pusa Campus, New Delhi, India
	2ICAR-Indian Institute of Millets Research, Hyderabad, Telangana, India
	*Corresponding author (Pranabk.Mandal@icar.gov.in, pranabkumarmandal@gmail.com)
		Treatment	Y1-150		Y1-0		Y2-150		Y2-120		Y2-90		Y2-0
		Genotype	Choti Lerma	HD 2967	Choti Lerma	HD 2967	Choti Lerma	HD 2967	Choti Lerma	HD 2967	Choti Lerma	HD 2967	Choti Lerma	HD 2967
		Biomass	1113.33±264.41	1076±87.73	546.66±35.27	363.33±21.85	176.55±8.40	830.05±57.76	410±86.60	2180±150.11	330.9±124.25	798.9±0.58	155.15±11.75	194.95±2.97
		Grain N Y/P	7.32±0.58	12.67±1.35	2.09±0.20	2.56±0.05	2.59±0.65	18.62±0.18	3.2±0.2	18.62±0.18	6.53±2.26	15.09±0.28	3.2±0.2	3.73±0.08
		N at Harvesting	1.85±0.76	3.85±0.59	1.33±0.13	1.01±0.13	3.12±0.35	10.64±0.51	2.59±0.44	10.64±0.51	4.5±0.87	12.75±0.09	2.59±0.44	2.64±0.55
		NUE	13.37±0.26	21.89±1.57	14.02±0.56	19.29±0.75	21.67±2.41	90.83±6.25	7.18±0.54	38.43±2.67	28.65±1.50	109.40±0.02	32.25±0.14	76.25±0.72
